# Deep mutational scanning reveals a tight correlation between protein degradation and toxicity of thousands of non-native aspartoacylase protein variants

**DOI:** 10.1101/2023.10.02.560410

**Authors:** Martin Grønbæk-Thygesen, Vasileios Voutsinos, Kristoffer E. Johansson, Thea K. Schulze, Matteo Cagiada, Line Pedersen, Lene Clausen, Snehal Nariya, Rachel L. Powell, Amelie Stein, Douglas M. Fowler, Kresten Lindorff-Larsen, Rasmus Hartmann-Petersen

## Abstract

When the structural stability of a protein is compromised, the protein may form non-native interactions with other cell proteins and thus becomes a hazard to the cell. To mitigate this danger, destabilized proteins are targeted by the cellular protein quality control (PQC) network, which either corrects the folding defect or targets the protein for degradation. However, the details of how the protein folding and degradation systems collaborate to combat potentially toxic non-native proteins are unknown. To address this issue, we performed systematic studies on destabilized variants of the cytosolic aspartoacylase, ASPA, where loss-of-function variants are linked to Canavan’s disease, an autosomal recessive and lethal neurological disorder, characterized by the spongy degeneration of the white matter in the brain. Using Variant Abundance by Massively Parallel sequencing (VAMP-seq), we determined the abundance of 6152 out of the 6260 (∼98%) possible single-site missense and nonsense ASPA variants in cultured human cells. The majority of the low abundance ASPA variants are degraded through the ubiquitin-proteasome system (UPS) and become toxic upon prolonged expression. Variant cellular abundance data correlates with predicted thermodynamic stability, evolutionary conservation, and separates most known disease-linked variants from benign variants. Systematic mapping of degradation signals (degrons) shows that inherent primary degrons in ASPA are located in buried regions, and reveals that the wild-type ASPA C-terminal region functions as a degron. Collectively, our data can be used to interpret Canavan’s disease variants and also offer mechanistic insight into how ASPA missense variants are targeted by the PQC system. These are essential steps towards future implementation of precision medicine for Canavan’s disease.
