## Supplemental File 1 for "Deep mutational scanning reveals a tight correlation between protein degradation and toxicity of thousands of non-native aspartoacylase protein variants"

### Sheet: Sheet1
Variant	ClinVar Status	gnomAD allele frequency	Abundance score	Abundance std dev.	Toxicity score	Toxicity std dev.	DDG dimer [kcal/mol]	DDG monomer [kcal/mol]	DDDG dimer-monomer [kcal/mol]	GEMME score	Catalytic residues	References
M1T	Pathogenic									-1.00636		PMID: 20129749
V14G	Pathogenic		0.0039	0.0208	0.7826	0.0749	5.07724	4.96034	0.116897	-3.39517		PMID: 16802711
I16T	Pathogenic	7.95482e-06	0.0781	0.1024	0.8882	0.2177	3.52293	3.50448	0.0184483	-3.66263		PMID: 16802711 /// PMID: 8659549
G18R	Pathogenic		0.0336	0.0352	0.8238	0.0155	12.111	9.19195	2.91908	-3.34658		PMID: 16802711
H21P	Pathogenic		0.033	0.0541	0.9014	0.0731	2.33477	1.39954	0.93523	-4.23446	Zn coordination: PMID: 17194761 /// PMID: 18293939	PMID: 10909858
E24K	Pathogenic		-0.0086	0.0242	0.9224	0.0926	6.19667	0.852414	5.34425	-5.27553	Zn coordination: PMID: 17194761 /// PMID: 18293940	PMID: 28101991
E24G	Pathogenic		-0.0016	0.0106	0.2914	0.1063	6.20621	1.29805	4.90816	-5.50679	Zn coordination: PMID: 17194761 /// PMID: 18293941	PMID: 16802711 /// PMID: 12638939
T26I	Pathogenic		0.0113	0.0285	0.789	0.0937	0.214713	1.35138	-1.13667	-1.58695		ClinVar
G27R	Pathogenic	3.29329e-05	-0.0028	0.0243	0.8157	0.0814	10.5878	10.3533	0.234425	-5.52702		PMID: 16802711 /// PMID: 8659549
L30P	Pathogenic		0.0599	0.0488	0.9596	0.0948	8.49184	8.70609	-0.214253	-4.80323		PMID: 28101991
V31F	Pathogenic		0.0216	0.0879	0.8853	0.1775	7.84109	6.92333	0.917759	-2.26124		PMID: 26613958
N54H	Pathogenic	2.27962e-05	0.4451	0.0327	0.0118	0.047	1.95069	1.90621	0.0444828	-2.71779		ClinVar
N54K	Pathogenic	1.193e-05	0.0003	0.0202	0.4606	0.0297	6.73966	6.59149	0.148161	-5.58818		PMID: 22878930 /// PMID: 15243987
A57V	Pathogenic		-0.0008	0.0281	0.3662	0.0866	4.49103	4.35069	0.140345	-5.26678		PMID: 28101991
A57T	Pathogenic		0.002	0.0203	0.2691	0.0538	3.94126	3.92621	0.0150575	-2.91062		PMID: 10909858
R63T	Pathogenic		0.8548	0.0506	0.0386	0.0711	1.46489	1.06356	0.401322	-5.07526	Active site residue PMID: 17194761	PMID: 28101991
D68A	Pathogenic		-0.0024	0.0162	0.2452	0.0329	3.83862	2.45253	1.38609	-5.34059		PMID: 16802711 /// PMID: 12638939
L69R	Pathogenic	3.97753e-06	0.1905	0.0423	0.0442	0.1422	7.0796	6.53517	0.544425	-5.32574		PMID: 28101991
N70S	Pathogenic	3.97763e-06	0.7274	0.0501	0.0899	0.0643	1.66374	1.43322	0.230517	-4.10599	Active site residue PMID: 17194761	PMID: 20129749
R71H	Pathogenic	0.000192581	0.9545	0.0389	0.0364	0.0766	0.557816	0.562529	-0.00471264	-3.67376	Active site residue PMID: 17194761	PMID: 16437572 /// PMID: 18070137 /// PMID: 25107638
G101V	Pathogenic		0.0233	0.0279	0.2107	0.0275	17.5344	15.0471	2.48724	-2.66989		PMID: 28101991
D114E	Pathogenic		0.5747	0.0344	0.0286	0.0245	1.45333	2.04069	-0.587356	-3.23983		PMID: 16802711 /// PMID: 8659549
D114Y	Pathogenic		0.2855	0.0412	0.1074	0.111	4.54828	4.24908	0.299195	-5.8545		PMID: 12205125
N121I	Pathogenic		-0.0085	0.0296	0.8125	0.1501	2.9323	3.20115	-0.268851	-3.52794		PMID: 16802711
G123E	Pathogenic	6.98656e-06	-0.0075	0.0214	0.7314	0.158	1.14339	0.830805	0.312586	-2.90846		PMID: 16802711 /// PMID: 8659549
E129K	Pathogenic	3.99693e-06	0.0182	0.0136	0.1458	0.0249	1.56305	1.50402	0.059023	-1.81644		PMID: 28101991
I143F	Pathogenic	4.23198e-06	0.0585	0.0978	0.9625	0.0538	8.74494	8.58126	0.163678	-2.36886		PMID: 16802711 /// PMID: 22850825 /// PMID: 16854607
I143T	Pathogenic	4.22901e-06	0.0429	0.0829	0.8412	0.1117	2.52339	2.48126	0.0421264	-2.82678		PMID: 22850825 /// PMID: 17391648 /// PMID: 9452117
C152R	Pathogenic		-0.0093	0.0467	0.9502	0.0698	3.74914	3.75471	-0.00557471	-2.00222		PMID: 7599639
C152Y	Pathogenic		0.0446	0.0591	0.9624	0.1062	5.54466	8.53966	-2.995	-1.67908		PMID: 8659549
C152W	Pathogenic		0.0566	0.0575	1	0.0971	3.36799	3.01023	0.357759	-3.10573		PMID: 16802711 /// PMID: 12638939
T166I	Pathogenic		0.3241	0.0267	0.0031	0.091	3.29523	2.19517	1.10006	-2.62159		PMID: 16802711
R168C	Pathogenic	3.97753e-06	0.7533	0.0484	0.0155	0.0479	0.374943	0.362759	0.0121839	-1.34672	Active site residue PMID: 17194761	PMID: 16802711 /// PMID: 8659549
R168H	Pathogenic	4.0547e-05	0.647	0.0356	0.0126	0.0799	-0.483391	0.0451724	-0.528563	-1.3769	Active site residue PMID: 17194761	PMID: 10909858
I170T	Pathogenic	0.000488897	0.4212	0.0351	0.0862	0.0723	2.65443	2.75793	-0.103506	-1.75264		PMID: 28101991
I177T	Pathogenic		0.0007	0.05	0.868	0.2256	3.17661	3.45207	-0.27546	-3.13804		PMID: 24036223
G180V	Pathogenic	1.39719e-05	0.084	0.2709	0.9158	0.0935	11.5857	10.6739	0.911782	-5.89586		PMID: 28101991
P181T	Pathogenic		0.0235	0.0883	0.8515	0.0768	1.97029	2.01391	-0.0436207	-2.64782		PMID: 16802711 /// PMID: 10909858
P181L	Pathogenic		-0.0034	0.0357	0.8855	0.0547	1.02477	1.39402	-0.369253	-2.97851		PMID: 16802711
P183H	Pathogenic		0.0841	0.0246	0.2135	0.0758	1.8869	1.12	0.766897	-3.2364		PMID: 10407784
V186F	Pathogenic		0.054	0.0627	0.8881	0.1252	6.44563	0.543793	5.90184	-2.85508		PMID: 10407784 /// PMID: 28101991
M195R	Pathogenic		0.0264	0.0522	0.9162	0.0622	4.98287	5.28034	-0.297471	-3.53276		PMID: 10407784
A202P	Pathogenic		0.0605	0.2111	0.8978	0.1599	7.0804	7.02253	0.0578736	-3.44265		ClinVar
D204H	Pathogenic		0.0148	0.0459	0.7855	0.0992	0.943103	0.684368	0.258736	-1.55705		PMID: 28101991
I226T	Pathogenic	1.51999e-05	0.8427	0.0326	-0.0548	0.0339	1.28207	1.20264	0.0794253	-0.4573		PMID: 18280251
Y231C	Pathogenic	3.97735e-06	-0.013	0.0322	0.7854	0.1908	4.49483	5.08345	-0.588621	-2.73827		PMID: 10564886
I243S	Pathogenic	3.98013e-06					4.10385	3.79701	0.306839	-4.15128		PMID: 22878930
H244L	Pathogenic		0.0617	0.2058	0.923	0.2319	2.60385	2.36552	0.238333	-3.45353		PMID: 16854607
H244R	Pathogenic		-0.0238	0.0283	0.8443	0.0851	4.01241	3.83759	0.174828	-4.89672		PMID: 16802711 /// PMID: 12638939 /// PMID: 16854607
Q248R	Pathogenic		0.047	0.0608	0.8238	0.0816	3.6042	-0.136667	3.74086	-2.92071		PMID: 28101991
D249V	Pathogenic	6.1862e-05	-0.0089	0.0289	0.8549	0.0825	4.22862	2.76759	1.46103	-1.31268		PMID: 16802711 /// PMID: 12638939 /// PMID: 12205125
P257R	Pathogenic	7.68014e-06	-0.0127	0.0283	0.4377	0.115	0.931149	0.782414	0.148736	-0.505407		PMID: 22850825
L272P	Pathogenic		-0.0082	0.0425	0.9227	0.1777	5.64575	5.76874	-0.122989	-1.83243		PMID: 16802711
G274R	Pathogenic	1.26759e-05	-0.0007	0.0191	0.6658	0.0995	3.08149	3.87161	-0.790115	-2.00506		PMID: 7668285 /// PMID: 27457812 /// PMID: 22219087 /// PMID: 16138249
P280S	Pathogenic	1.19326e-05	-0.0083	0.0208	0.7197	0.0932	2.3673	2.41161	-0.0443103	-1.99279		PMID: 10407784
P280L	Pathogenic		0.0256	0.0494	0.8259	0.0447	2.3681	3.12161	-0.753506	-2.2076		PMID: 10407784
E285A	Pathogenic	0.000372391	0.9765	0.0264	0.002	0.0357	1.52414	1.69299	-0.168851	-0.838403		PMID: 16802711
A286E	Pathogenic		0.5251	0.0391	0.0286	0.0563	5.34351	-1.05793	6.40144	-2.26257		PMID: 28101991
A287T	Pathogenic	1.01364e-05	1.0269	0.0328	0.0048	0.0717	-0.072069	0.48954	-0.561609	-1.44441		PMID: 16802711 /// PMID: 22878930 /// PMID: 10407784
Y288C	Pathogenic		1.0681	0.0429	-0.0221	0.0699	2.06776	2.31391	-0.246149	-3.95186	Active site residue PMID: 17194761	PMID: 16138249
F295S	Pathogenic		0.0111	0.0623	0.8806	0.158	5.33489	5.40862	-0.0737356	-1.01321		PMID: 16138249
L301P	Pathogenic		0.0139	0.0506	0.8864	0.1066	1.6708	1.28816	0.382644	-1.15296		PMID: 22878930
A305E	Pathogenic	0.000185147	0.1194	0.1466	0.881	0.1312	5.71994	3.64828	2.07167	-1.60123		PMID: 16802711 /// PMID: 28101991
A39T	Benign	0.00031665	0.919	0.0296	0.0061	0.0455	-0.173793	-0.16931	-0.00448276	-0.135705		gnomAD
M82T	Benign	0.00199496	0.9828	0.0458	-0.0018	0.0509	0.971379	1.17333	-0.201954	-0.178993		gnomAD
E235K	Benign	0.00268584	0.8234	0.0411	-0.0032	0.0539	0.583966	0.515517	0.0684483	-0.337131		gnomAD
C4R	VUS		1.0434	0.0321	-0.0039	0.0374				-0.450686		ClinVar
G22E	VUS	3.97684e-06	0.7778	0.0346	-0.0019	0.0485	17.2683	17.3179	-0.0495977	-5.68936		ClinVar
G38D	VUS	6.97866e-06	1.0516	0.0302	0.013	0.0216	-0.951552	-1.01828	0.0667241	-0.509663		ClinVar
A57S	VUS		0.8165	0.0372	0.0057	0.0168	1.91333	1.89621	0.0171264	-1.75258		ClinVar
R71C	VUS	3.97795e-06	0.9576	0.0147	0.009	0.0804	0.867759	1.49057	-0.622816	-3.6676	Active site residue PMID: 17194761	ClinVar
L75P	VUS		1.0087	0.0516	0.0102	0.1338	0.711552	0.601034	0.110517	-0.118429		ClinVar
N77S	VUS	0.000108997	0.9742	0.0394	-0.0053	0.0783	1.38138	0.953103	0.428276	-0.560152		ClinVar
P87L	VUS	3.55229e-05	0.7661	0.0464	-0.0378	0.0634	1.40724	1.43172	-0.0244828	-1.26622		ClinVar
R92S	VUS	7.96673e-06	0.2325	0.0269	-0.0123	0.0111	3.04868	3.22149	-0.172816	-4.27559		ClinVar
G101C	VUS	2.28275e-05	0.3874	0.0516	0.0767	0.0613	11.6751	10.2176	1.45747	-3.76191		ClinVar
D110H	VUS	1.52155e-05	0.0648	0.0263	0.1047	0.0212	0.617471	0.557126	0.0603448	-1.91178		ClinVar
D114A	VUS		-0.0044	0.0351	0.6512	0.1755	0.933506	0.473563	0.459943	-3.45148		ClinVar
S120F	VUS		0.0524	0.1116	0.8818	0.0566	9.18017	8.81333	0.366839	-4.23089		ClinVar
N121D	VUS	2.53674e-05	-0.0209	0.0211	0.4778	0.0478	1.46184	1.52264	-0.0608046	-1.5409		gnomAD
I143V	VUS	0.000216024	0.6001	0.0295	0.0311	0.0837	0.661264	0.643793	0.0174713	-1.15305		ClinVar
V154I	VUS	5.57594e-05	0.8682	0.0375	-0.038	0.0223	0.200172	0.41069	-0.210517	-0.306414		ClinVar
P160S	VUS	3.97757e-06	0.9432	0.0325	0.0287	0.0671	-1.10776	-1.1823	0.0745402	-1.18376		ClinVar
A165V	VUS	1.01358e-05	0.7187	0.0231	0.0265	0.0915	1.62966	0.88023	0.749425	-1.48259		ClinVar
R188K	VUS	3.49079e-05					2.63943	0.479655	2.15977	-1.457		ClinVar
A189G	VUS						1.51425	0.577816	0.936437	-2.20403		ClinVar
K213E	VUS	0.00016214	0.8912	0.0218	0.0773	0.1016	0.84092	0.972759	-0.131839	-0.648514		ClinVar
K224T	VUS	1.51988e-05	0.0745	0.0221	0.0894	0.0502	1.02747	0.504483	0.522989	-1.28072		ClinVar
R233W	VUS	2.7874e-05	0.0122	0.0421	0.4326	0.1489	3.06603	3.63724	-0.571207	-3.55211		ClinVar
R233Q	VUS	3.29439e-05	0.7486	0.0589	-0.0091	0.048	2.56678	2.9592	-0.392414	-2.08472		ClinVar
D234N	VUS		0.8847	0.0198	-0.0282	0.0538	-0.817759	-0.602069	-0.21569	-0.236216		ClinVar
I239S	VUS		-0.012	0.0183	0.5313	0.0389	3.3631	2.69793	0.665172	-2.72555		ClinVar
H244P	VUS		0.0167	0.0336	0.8596	0.0474	5.95868	6.02092	-0.0622414	-5.26309		ClinVar
L247P	VUS		0.0186	0.0503	0.8036	0.088	7.14925	7.00092	0.148333	-4.4573		ClinVar
H256R	VUS	6.97963e-06	0.9414	0.0226	-0.0198	0.0579	-0.659138	-0.689655	0.0305172	-0.14283		ClinVar
L263S	VUS	4.0041e-06	0.1787	0.0445	0.0645	0.0475	2.60971	2.24	0.369713	-0.897771		ClinVar
T269M	VUS	7.61674e-05	0.639	0.0463	-0.0406	0.1001	0.596839	0.379425	0.217414	-1.52207		ClinVar
I270T	VUS	7.96984e-06	0.0345	0.0203	0.0766	0.0448	2.4619	2.42828	0.0336207	-1.28414		ClinVar
G274E	VUS		0.1298	0.0336	0.0359	0.0393	2.97897	3.49149	-0.512529	-1.49788		ClinVar
V278M	VUS	0.000276203	0.1104	0.0304	0.047	0.0296	2.87356	2.51609	0.357471	-0.905901		ClinVar
V281M	VUS	9.12113e-05	0.7214	0.0271	0.02	0.2213	2.87586	3.50471	-0.628851	-0.814049		ClinVar
T302M	VUS	1.01406e-05	0.8927	0.0283	0.0172	0.0437	-0.00293103	-0.00758621	0.00465517	-0.382961		ClinVar
R309C	VUS	2.39227e-05	0.7512	0.0344	-0.0589	0.0876	0.986264	1.25	-0.263736	-0.33078		ClinVar
R309H	VUS	2.03061e-05	0.9269	0.0475	-0.0089	0.0833	0.261954	0.51046	-0.248506	-0.631203		ClinVar
C311R	VUS	7.61614e-06	0.9203	0.0273	0.0144	0.0254				-0.0528863		ClinVar
I6V	GnomAD	6.97749e-06	1.0409	0.0343	0.0473	0.0612				-0.0174127
A7T	GnomAD	1.52062e-05	0.9995	0.0248	-0.0076	0.0954				-0.0461698
I11T	GnomAD	7.60152e-06	-0.0064	0.0142	0.275	0.1125	3.24425	3.14816	0.096092	-2.8178
I11M	GnomAD	5.06727e-06	0.6604	0.0367	-0.0324	0.0708	3.14787	1.98885	1.15902	-1.01448
V14A	GnomAD	5.06771e-06	0.2781	0.0375	0.0677	0.0512	2.41178	2.4308	-0.019023	-1.89578
I16V	GnomAD	1.0133e-05	0.6294	0.0359	0.0569	0.0499	1.15948	1.23897	-0.0794828	-0.773289
H33R	GnomAD	2.27967e-05	0.9216	0.0537	0.0431	0.0628	0.273678	0.528851	-0.255172	-0.963696
A39T	GnomAD	0.00031665	0.919	0.0296	0.0061	0.0455	-0.173793	-0.16931	-0.00448276	-0.135705
P55T	GnomAD	3.97668e-06	0.9018	0.0392	-0.0588	0.0878	0.861034	0.805862	0.0551724	-2.55122
V58M	GnomAD	5.06639e-06	0.6172	0.0279	0.0624	0.1095	2.75201	1.58414	1.16787	-1.30017
K60T	GnomAD	6.97807e-06	0.9131	0.0333	-0.0247	0.0535	0.416839	0.308276	0.108563	-1.08043
L75I	GnomAD	6.981e-06	0.9808	0.0311	-0.0548	0.0238	0.195345	0.507126	-0.311782	-0.368756
E76G	GnomAD	6.9772e-06	0.9514	0.0287	-0.0013	0.0566	1.16977	1.23023	-0.0604598	-1.62401
K81E	GnomAD	1.01553e-05	1.0069	0.0288	-0.0205	0.0695	0.105	0.0844828	0.0205172	-0.237197
M82I	GnomAD	6.98519e-06	0.978	0.049	-0.0392	0.0555	0.308966	0.70931	-0.400345	-0.340845
D85E	GnomAD	1.5938e-05	0.9763	0.0362	0.0097	0.0909	-0.137586	-0.0768966	-0.0606897	-0.807474
Y88H	GnomAD	2.02888e-05	0.7462	0.0461	-0.0003	0.0306	1.48793	1.63954	-0.151609	-1.8162
E95G	GnomAD	6.97817e-06	0.5039	0.0361	0.0264	0.0576	1.9477	1.9454	0.00229885	-4.05395
H98Y	GnomAD	6.98324e-06	0.9472	0.0228	0.0689	0.0445	-0.443391	-0.467586	0.0241954	-2.17015
F100I	GnomAD	1.39558e-05	0.2775	0.0312	-0.0273	0.0141	3.82201	4.33943	-0.517414	-1.1215
Y109C	GnomAD	1.39554e-05	0.3735	0.0418	-0.0051	0.0327	2.44557	2.3408	0.10477	-1.52113
I111V	GnomAD	1.2678e-05	1.1062	0.0284	0.0116	0.0921	-0.103103	0.0121839	-0.115287	-0.368687
I111T	GnomAD	6.97807e-06	-0.004	0.0265	0.6721	0.0372	2.61787	2.77851	-0.160632	-2.15546
T119I	GnomAD	1.01471e-05	0.0289	0.045	0.7621	0.2807	2.82069	1.22126	1.59943	-3.85077
G123E	GnomAD	6.98656e-06	-0.0075	0.0214	0.7314	0.158	1.14339	0.830805	0.312586	-2.90846
C124R	GnomAD	6.97944e-06	0.018	0.0196	0.1543	0.0799	5.27655	4.07885	1.1977	-2.30548
L126V	GnomAD	1.52337e-05	0.0052	0.017	0.4647	0.0878	2.35764	2.38632	-0.0286782	-1.34855
D130H	GnomAD	6.98002e-06	-0.0064	0.0165	0.2424	0.1181	1.00948	1.30103	-0.291552	-1.50198
N134D	GnomAD	3.48865e-05	1.0957	0.0361	0.0222	0.047	-0.0888506	0.0989655	-0.187816	-0.153626
T145P	GnomAD	1.39747e-05	0.0573	0.1097	0.9763	0.12	4.21914	4.26069	-0.0415517	-2.36674
I157T	GnomAD	6.33309e-05	1.1698	0.023	-0.0227	0.0706	2.1646	1.58621	0.578391	-0.801809
V175G	GnomAD	6.9772e-06	-0.0304	0.0282	0.9591	0.0496	5.40121	5.44839	-0.0471839	-3.14965
G185E	GnomAD	5.07092e-06	0.0433	0.1399	0.6902	0.1072	1.3342	1.83747	-0.503276	-2.29232
V186D	GnomAD	6.9808e-06	0.0127	0.0386	0.9349	0.0657	4.66345	1.80678	2.85667	-3.15699
V186A	GnomAD	6.9808e-06	0.8771	0.0263	0.0249	0.0325	2.0292	0.986207	1.04299	-1.8923
A189S	GnomAD	2.09412e-05	0.9006	0.0877	0.0104	0.0889	0.773391	-0.548966	1.32236	-0.778204
N190G	GnomAD
I191N	GnomAD	1.39558e-05	0.0019	0.0434	0.6548	0.1763	2.05379	1.96931	0.0844828	-3.39188
D193G	GnomAD	6.97963e-06	0.7218	0.062	0.0547	0.1016	0.806264	0.99954	-0.193276	-1.75481
M198I	GnomAD	6.98041e-06	1.0772	0.0391	0.0027	0.0972	-0.217414	-0.345517	0.128103	-0.27347
H201Q	GnomAD	6.97759e-06	-0.0034	0.022	0.2404	0.0229	0.511667	0.584023	-0.0723563	-1.15687
A202S	GnomAD	5.06989e-06	0.4763	0.0371	0.0627	0.0307	2.01891	1.92529	0.0936207	-1.03985
P217T	GnomAD	6.97993e-06	0.1511	0.0335	0.072	0.0592	1.61017	1.77966	-0.169483	-1.07657
A219T	GnomAD	2.53387e-05	1	0.0439	-0.0771	0.1056	0.000229885	-0.123103	0.123333	-0.196902
I220T	GnomAD	7.59986e-05	0.0279	0.0218	0.1623	0.0914	2.60874	2.6454	-0.0366667	-1.32525
V222I	GnomAD	6.98392e-06	0.0074	0.0156	0.216	0.1073	1.29741	1.19483	0.102586	-0.423793
I226K	GnomAD	6.97788e-06	0.5632	0.0188	-0.0591	0.0242	1.49368	1.44782	0.0458621	-0.831093
E227G	GnomAD	6.97613e-06	0.8632	0.0561	0.0163	0.0464	0.451149	0.715977	-0.264828	-1.0788
I239T	GnomAD	1.26705e-05	0.2647	0.0451	0.0733	0.0707	1.98351	1.48138	0.502126	-3.21297
N250E	GnomAD
H256R	GnomAD	6.97963e-06	0.9414	0.0226	-0.0198	0.0579	-0.659138	-0.689655	0.0305172	-0.14283
G258A	GnomAD	5.1175e-06	0.5397	0.0318	0.0186	0.032	-0.142586	-0.137241	-0.00534483	-2.1336
D259Y	GnomAD	5.10561e-06	-0.0109	0.0139	0.3234	0.0837	0.406609	0.331839	0.0747701	-2.91015
M261I	GnomAD	6.97963e-06	1.0741	0.0207	0.0197	0.0281	-1.30155	1.63379	-2.93534	-0.282832
G267E	GnomAD	1.39597e-05	0.1152	0.0382	0.0898	0.065	-0.15046	0.703103	-0.853563	-1.78868
T269M	GnomAD	7.61674e-05	0.639	0.0463	-0.0406	0.1001	0.596839	0.379425	0.217414	-1.52207
G273S	GnomAD	6.97993e-06	0.8984	0.0233	0.0298	0.0345	0.501667	0.483793	0.0178736	-0.0205499
D275E	GnomAD	1.39552e-05	0.8808	0.0331	-0.0152	0.0267	1.03971	0.935172	0.10454	-0.170352
C276R	GnomAD	1.39532e-05	1.0032	0.0216	-0.0036	0.0414	-1.57707	-1.58414	0.00706897	-0.788357
C276Y	GnomAD	1.39569e-05	0.7488	0.0338	-0.0117	0.0455	-0.136954	-0.582759	0.445805	-0.903162
T277S	GnomAD	6.97973e-06	0.4605	0.0452	0.0518	0.0722	0.736667	0.887241	-0.150575	-0.567512
Y279H	GnomAD	1.26665e-05	0.4801	0.0319	0.0379	0.0493	1.58	1.60874	-0.0287356	-0.919296
K300E	GnomAD	3.97902e-06	0.0241	0.0345	0.692	0.0995	1.14132	1.18655	-0.0452299	-1.65522
K300R	GnomAD	5.06868e-06	0.8751	0.0328	-0.006	0.0587	-0.426724	-0.193448	-0.233276	-0.492041
N304D	GnomAD	3.98035e-06	0.5613	0.0461	0.0882	0.1375	0.596379	0.747931	-0.151552	-0.458189
K306E	GnomAD	5.0702e-06	1.0173	0.04	-0.031	0.0854	-0.153161	-0.190805	0.0376437	-0.156947
S307R	GnomAD	1.39571e-05	0.9251	0.0272	0.0177	0.0469	0.325862	0.173448	0.152414	-0.384472
I308V	GnomAD	7.60723e-06	0.8192	0.0237	-0.0349	0.0701	0.912414	1.00391	-0.0914943	-0.226113
C310G	GnomAD	2.79136e-05	0.9678	0.0205	-0.0011	0.0786				-0.202863
L312F	GnomAD	5.08239e-05	1.1	0.0182	0.0058	0.025				-0.151506
H313Y	GnomAD	6.97788e-06	0.9819	0.0389	0.0158	0.0344				-0.124936
