## Supplemental File 2 for "Deep mutational scanning reveals a tight correlation between protein degradation and toxicity of thousands of non-native aspartoacylase protein variants"

### Sheet: Sheet1
Primers (VAMP-seq)
1st PCR (adapter PCR reaction)	Name	Sequence
Forward	LC1020	ccaggacatatgaggactag
Reverse	LC1031	GGGTTAGCAAGTGGCAGCCTtctccttaatcagctcttcg
2nd PCR (Indexing PCR reactions)	Name	Sequence	Index sequence
Forward	PCR2_Fw1	AATGATACGGCGACCACCGAGATCTACAC(TAGCAGTC)CCAGGACATATGAGGACTAG	TAGCAGTC
Forward	PCR2_Fw2	AATGATACGGCGACCACCGAGATCTACAC(CTCAGTAG)CCAGGACATATGAGGACTAG	CTCAGTAG
Forward	PCR2_Fw3	AATGATACGGCGACCACCGAGATCTACAC(ACTGACGT)CCAGGACATATGAGGACTAG	ACTGACGT
Forward	PCR2_Fw4	AATGATACGGCGACCACCGAGATCTACAC(GACTGTCA)CCAGGACATATGAGGACTAG	GACTGTCA
Forward	PCR2_Fw5	AATGATACGGCGACCACCGAGATCTACAC(AGACTACG)CCAGGACATATGAGGACTAG	AGACTACG
Reverse	PCR2_Rev1	CAAGCAGAAGACGGCATACGAGAT(GATGTACA)GGGTTAGCAAGTGGCAGCCT	GATGTACA
Reverse	PCR2_Rev2	CAAGCAGAAGACGGCATACGAGAT(TGCTTTGG)GGGTTAGCAAGTGGCAGCCT	TGCTTTGG
Reverse	PCR2_Rev3	CAAGCAGAAGACGGCATACGAGAT(TACAATAC)GGGTTAGCAAGTGGCAGCCT	TACAATAC
Reverse	PCR2_Rev4	CAAGCAGAAGACGGCATACGAGAT(ATACGTGA)GGGTTAGCAAGTGGCAGCCT	ATACGTGA
Reverse	PCR2_Rev5	CAAGCAGAAGACGGCATACGAGAT(TCCAGTTG)GGGTTAGCAAGTGGCAGCCT	TCCAGTTG
Reverse	PCR2_Rev6	CAAGCAGAAGACGGCATACGAGAT(TTATCCTG)GGGTTAGCAAGTGGCAGCCT	TTATCCTG
Reverse	PCR2_Rev7	CAAGCAGAAGACGGCATACGAGAT(GTACTCAT)GGGTTAGCAAGTGGCAGCCT	GTACTCAT
Reverse	PCR2_Rev8	CAAGCAGAAGACGGCATACGAGAT(CTCTATAC)GGGTTAGCAAGTGGCAGCCT	CTCTATAC
Reverse	PCR2_Rev9	CAAGCAGAAGACGGCATACGAGAT(ATTCTCGA)GGGTTAGCAAGTGGCAGCCT	ATTCTCGA
Reverse	PCR2_Rev10	CAAGCAGAAGACGGCATACGAGAT(CAATCTAT)GGGTTAGCAAGTGGCAGCCT	CAATCTAT
Reverse	PCR2_Rev11	CAAGCAGAAGACGGCATACGAGAT(CGAGCGAC)GGGTTAGCAAGTGGCAGCCT	CGAGCGAC
Reverse	PCR2_Rev12	CAAGCAGAAGACGGCATACGAGAT(TCGATTAT)GGGTTAGCAAGTGGCAGCCT	TCGATTAT
Reverse	PCR2_Rev13	CAAGCAGAAGACGGCATACGAGAT(CACAGCGT)GGGTTAGCAAGTGGCAGCCT	CACAGCGT
Reverse	PCR2_Rev14	CAAGCAGAAGACGGCATACGAGAT(GCATAGTG)GGGTTAGCAAGTGGCAGCCT	GCATAGTG
Reverse	PCR2_Rev15	CAAGCAGAAGACGGCATACGAGAT(AAAACGGA)GGGTTAGCAAGTGGCAGCCT	AAAACGGA
Reverse	PCR2_Rev16	CAAGCAGAAGACGGCATACGAGAT(GTTGCTGA)GGGTTAGCAAGTGGCAGCCT	GTTGCTGA
Reverse	PCR2_Rev17	CAAGCAGAAGACGGCATACGAGAT(CGACGAAA)GGGTTAGCAAGTGGCAGCCT	CGACGAAA
Reverse	PCR2_Rev18	CAAGCAGAAGACGGCATACGAGAT(GCGACATT)GGGTTAGCAAGTGGCAGCCT	GCGACATT
Reverse	PCR2_Rev19	CAAGCAGAAGACGGCATACGAGAT(GGGATCTG)GGGTTAGCAAGTGGCAGCCT	GGGATCTG
Reverse	PCR2_Rev20	CAAGCAGAAGACGGCATACGAGAT(TCAGTTGT)GGGTTAGCAAGTGGCAGCCT	TCAGTTGT
Reverse	PCR2_Rev21	CAAGCAGAAGACGGCATACGAGAT(CATTCGCG)GGGTTAGCAAGTGGCAGCCT	CATTCGCG
Reverse	PCR2_Rev22	CAAGCAGAAGACGGCATACGAGAT(AAAAACAT)GGGTTAGCAAGTGGCAGCCT	AAAAACAT
Reverse	PCR2_Rev23	CAAGCAGAAGACGGCATACGAGAT(CCGTCCCC)GGGTTAGCAAGTGGCAGCCT	CCGTCCCC
Reverse	PCR2_Rev24	CAAGCAGAAGACGGCATACGAGAT(GAGGCGGA)GGGTTAGCAAGTGGCAGCCT	GAGGCGGA
Reverse	PCR2_Rev25	CAAGCAGAAGACGGCATACGAGAT(CACTGATT)GGGTTAGCAAGTGGCAGCCT	CACTGATT
Reverse	PCR2_Rev26	CAAGCAGAAGACGGCATACGAGAT(GACGCGGT)GGGTTAGCAAGTGGCAGCCT	GACGCGGT
Reverse	PCR2_Rev27	CAAGCAGAAGACGGCATACGAGAT(TAGGTTAG)GGGTTAGCAAGTGGCAGCCT	TAGGTTAG
Reverse	PCR2_Rev28	CAAGCAGAAGACGGCATACGAGAT(ATTGAGTG)GGGTTAGCAAGTGGCAGCCT	ATTGAGTG
Reverse	PCR2_Rev29	CAAGCAGAAGACGGCATACGAGAT(GCTTAAGA)GGGTTAGCAAGTGGCAGCCT	GCTTAAGA
Reverse	PCR2_Rev30	CAAGCAGAAGACGGCATACGAGAT(ATGTAAAA)GGGTTAGCAAGTGGCAGCCT	ATGTAAAA
Reverse	PCR2_Rev31	CAAGCAGAAGACGGCATACGAGAT(TCTGGGAT)GGGTTAGCAAGTGGCAGCCT	TCTGGGAT
Reverse	PCR2_Rev32	CAAGCAGAAGACGGCATACGAGAT(TATAGTGT)GGGTTAGCAAGTGGCAGCCT	TATAGTGT
Reverse	PCR2_Rev33	CAAGCAGAAGACGGCATACGAGAT(CAGCTACG)GGGTTAGCAAGTGGCAGCCT	CAGCTACG
Reverse	PCR2_Rev34	CAAGCAGAAGACGGCATACGAGAT(GCTCTGAC)GGGTTAGCAAGTGGCAGCCT	GCTCTGAC
Reverse	PCR2_Rev35	CAAGCAGAAGACGGCATACGAGAT(CACGCGTA)GGGTTAGCAAGTGGCAGCCT	CACGCGTA
Reverse	PCR2_Rev36	CAAGCAGAAGACGGCATACGAGAT(CTCGGACC)GGGTTAGCAAGTGGCAGCCT	CTCGGACC
Reverse	PCR2_Rev37	CAAGCAGAAGACGGCATACGAGAT(CGAGTTGG)GGGTTAGCAAGTGGCAGCCT	CGAGTTGG
Reverse	PCR2_Rev38	CAAGCAGAAGACGGCATACGAGAT(CCAACGAC)GGGTTAGCAAGTGGCAGCCT	CCAACGAC
Reverse	PCR2_Rev39	CAAGCAGAAGACGGCATACGAGAT(CCACCTGA)GGGTTAGCAAGTGGCAGCCT	CCACCTGA
Reverse	PCR2_Rev40	CAAGCAGAAGACGGCATACGAGAT(GGTCTGAA)GGGTTAGCAAGTGGCAGCCT	GGTCTGAA
Reverse	PCR2_Rev41	CAAGCAGAAGACGGCATACGAGAT(CCCTAGTG)GGGTTAGCAAGTGGCAGCCT	CCCTAGTG
Reverse	PCR2_Rev42	CAAGCAGAAGACGGCATACGAGAT(ATGAGAAA)GGGTTAGCAAGTGGCAGCCT	ATGAGAAA
Reverse	PCR2_Rev43	CAAGCAGAAGACGGCATACGAGAT(TATGTATC)GGGTTAGCAAGTGGCAGCCT	TATGTATC
Reverse	PCR2_Rev44	CAAGCAGAAGACGGCATACGAGAT(TCATTCCC)GGGTTAGCAAGTGGCAGCCT	TCATTCCC
Reverse	PCR2_Rev45	CAAGCAGAAGACGGCATACGAGAT(GCAGCTTG)GGGTTAGCAAGTGGCAGCCT	GCAGCTTG
Reverse	PCR2_Rev46	CAAGCAGAAGACGGCATACGAGAT(CCAGCACT)GGGTTAGCAAGTGGCAGCCT	CCAGCACT
Reverse	PCR2_Rev47	CAAGCAGAAGACGGCATACGAGAT(TTCAGAAT)GGGTTAGCAAGTGGCAGCCT	TTCAGAAT
Reverse	PCR2_Rev48	CAAGCAGAAGACGGCATACGAGAT(CATGGTGT)GGGTTAGCAAGTGGCAGCCT	CATGGTGT
Reverse	PCR2_Rev49	CAAGCAGAAGACGGCATACGAGAT(GTATGGTA)GGGTTAGCAAGTGGCAGCCT	GTATGGTA
Reverse	PCR2_Rev50	CAAGCAGAAGACGGCATACGAGAT(GAATGACT)GGGTTAGCAAGTGGCAGCCT	GAATGACT
For sequencing		Sequence
	Read_1	AAGAACCGCTAGAAGCGTCGCTGTACAAATAGTT
	Read_2	CGAGAAAGCTAGCGCAAACGACTACTCGCA
	Index_1	CTGATTAAGGAGAAGGCTGCCACTTGCTAACCC
	Index_2	ACGCAATTGCAGAACTAGTCCTCATATGTCCTGG
For library cloning and barcoding		Sequence
	MAC356	GATCAGTTATCCGGTGGATCCC
	Barcoding_oligo_ASPA_PARK2 NEW 08.31.20	GTCTGACCTCCCTTAATTCTCCCTCCATATGAGGACTAGTTCTGCAATTGCGTGAGTAGGCAAGAACCGCTAGAAGCGTCGCTGTACAAATAGTTNNNNNNNNNNNNNNNNNNTGCGAGTAGTCGTTTGCGCTAGCTTTCTCGAACCGTACGGTGAGCTCAGCCCGGGATCCACCGGATAACTGATC
Primers (Tile-seq)
Tile library cloning	Sequence
VV3	AAGACGCGTTCTAGAGGCAGC
VV4	AGGTCAGACCGGTGAATTCTTAAGTTACTA
VV1	TAGTAACTTAAGAATTCACCGGTCTGACCT
VV2	GGTGGCTCCGCTGCCTCTA
1st PCR (adapter PCR reaction)	Sequence
VV40S	GAGAACGTATGTCGAGGTAGGC
VV2S	GGGTTAGCAAGTGGCAGCCTTGCAGACCTGAAGAGAGGGA
2nd PCR (indexing PCR reactions)	Sequence
gDNA_2nd	AATGATACGGCGACCACCGAGATCTACAC(NNNNNNNN)CGTGACCGCCGCC
JS_R	CAAGCAGAAGACGGCATACGAGAT(NNNNNNNN)GGGTTAGCAAGTGGCAGCCT
For sequencing	Sequence
VV16	CGGTCACGAACTCCAGCAGGACCATGTG
VV18	GGGAGAAGGAGGTCAGACCGGTGAATTCTTAAGTTACTA
VV19	TCTGCAAGGCTGCCACTTGCTAACCC
VV21	GAGTGATCCCGGCGGCGGTCACG
Primers (qPCR)
qPCR	Sequence
HSPA1A/B forward	GGGTGCTGATCCAGGTGTAC
HSPA1A/B reverse	GTCGAAGGTCACCTCGATCTG
β-actin forward	GGCCAGGTCATCACCATTGG
β-actin reverse	CGGATGTCCACGTCACACTTC
